# Dissecting the RNA binding capacity of the multi-RRM protein Rrm4 essential for endosomal mRNA transport

**DOI:** 10.1101/2025.02.12.636894

**Authors:** Nina Kim Stoffel, Srimeenakshi Sankaranarayanan, Kira Müntjes, Anke Busch, Julian König, Kathi Zarnack, Michael Feldbrügge

**Author notes:** Co-corresponding authors: Prof. Dr. Kathi Zarnack, Theodor Boveri Institute for Biosciences, Biocenter, Julius Maximillians University Würzburg, Am Hubland, 97074 Würzburg, Germany; Prof. Dr. Michael Feldbrügge, Institute of Microbiology, Collaborative Research Center Microbial Networking Heinrich Heine University Düsseldorf, 40204 Düsseldorf, Germany. Shared first authors (Nina Kim Stoffel, Srimeenakshi Sankaranarayanan).

## Abstract

RNA-binding proteins (RBPs) utilize multiple RNA-binding domains (RBDs) to engage with extensive mRNA networks. Understanding the intricate interplay of modular RBDs is essential for uncovering RBP function. Yet, how individual RBDs shape transcriptome-wide interactions remains poorly understood. Here, we dissect the roles of the three RNA recognition motifs (RRMs) in the endosomal mRNA transporter Rrm4 during polar growth of *Ustilago maydis*. Using a comparative mutant-based iCLIP2 approach, we disclose an extensive inventory of RRM-specific binding sites. Most binding sites are prominently governed by RRM3, however, they are not critical for function. Conversely, functionally essential binding sites are recognized by a more complex RBD interplay, involving RRM1 and/or RRM2 with partial support from RRM3. By integrating transcriptome-wide RNA binding data with transcriptomics, we pinpoint their function as regulatory RNA elements affecting mRNA abundance, linking endosomal transport to stability. The modular RNA binding of Rrm4 defines distinct RNA regulons controlling mitochondrial activity, polarity factors, and cell wall remodeling – processes critical for polar growth. These findings disclose the intricate binding modes of an RBP *in vivo*, emphasizing how multiple RBDs differentiate functional binding sites from accessory ones to determine mRNA fate.

**Graphical abstract:** Figure 1.
