## Supplementary Table S5 for "Dissecting the RNA binding capacity of the multi-RRM protein Rrm4 essential for endosomal mRNA transport"

### Sheet: Legend
	FERRY / Rrm4 comparison
	This file contains four working sheets: 1. 122 U. maydis genes with homologous in the FERRY data set (citation xx)
	2. 105 U. maydis genes found as potential Rrm4 targets (Fig. 5G)
	3. Overlap of 45 U. maydis genes containing RRM3-BS (Fig. 5G)
	4. Overlap of 41 U. maydis genes with RRM12-BS (Fig. 5G)

### Sheet: FERRY-> Ustilago maydis
UMAG_00131	hypothetical protein
UMAG_00138	putative translation elongation factor Tu
UMAG_00157	putative pyruvate kinase
UMAG_00387	putative Arf family GTPase
UMAG_00547	putative delta 1-pyrroline-5-carboxylate reductase
UMAG_00614	putative protein channel TOM complex structural subunit
UMAG_00646	hypothetical protein
UMAG_00654	putative ADP-ribosylation factor
UMAG_00703	G-protein beta subunit Bpp1
UMAG_00748	putative Splicing factor 3B subunit 5
UMAG_00774	Rac1 GTP binding protein
UMAG_00802	hypothetical protein
UMAG_00903	hypothetical protein
UMAG_01081	hypothetical protein
UMAG_01233	putative phosphoglycerate dehydrogenase
UMAG_01275	putative proteasome core particle subunit beta 1
UMAG_01335	putative glutaryl-CoA dehydrogenase
UMAG_01370	hypothetical protein
UMAG_01784	putative glutathione peroxidase GPX2
UMAG_01905	putative ubiquitin thiolesterase L3
UMAG_02064	putative H(+)-transporting V1 sector ATPase subunit F
UMAG_02365	putative tricarboxylate secondary active transmembrane transporter
UMAG_02415	hypothetical protein
UMAG_02426	putative ubiquitin-conjugating enzyme E2
UMAG_02485	putative GTP-binding protein ypt5
UMAG_02491	glyceraldehyde 3-phosphate dehydrogenase (isoform B)
UMAG_02762	hypothetical protein
UMAG_02905	putative 26S proteasome regulatory subunit
UMAG_03080	putative type 1 serine/threonine-protein phosphatase catalytic subunit GLC7
UMAG_03177	hypothetical protein
UMAG_03298	putative acetyl-CoA C-acetyltransferase
UMAG_03299	putative triose-phosphate isomerase TPI1
UMAG_03356	putative phosphopyruvate hydratase ENO1
UMAG_03486	hypothetical protein
UMAG_03571	acetyl-CoA C-acetyltransferase
UMAG_03627	putative copper ion binding protein
UMAG_03653	hypothetical protein
UMAG_03726	putative CPR1-cyclophilin (peptidylprolyl isomerase) (isoform B)
UMAG_03803	gamma-tubulin
UMAG_03833	putative Rab family GTPase YPT1
UMAG_03872	hypothetical protein
UMAG_03910	putative calmodulin
UMAG_03917	cell cycle regulatory protein
UMAG_03959	putative t-complex-type molecular chaperone, subunit epsilon
UMAG_04179	putative multicatalytic endopeptidase complex chain PRE1
UMAG_04262	putative nicotinate-nucleotide diphosphorylase (carboxylating)
UMAG_04314	putative cofilin
UMAG_04417	putative coronin
UMAG_04542	putative E2 SUMO-conjugating protein UBC9
UMAG_04682	hypothetical protein
UMAG_04967	putative transketolase
UMAG_05060	hypothetical protein
UMAG_05110	hypothetical protein
UMAG_05511	putative Rab family GTPase YPT7
UMAG_05665	hypothetical protein
UMAG_05734	Rho family GTPase RHO1
UMAG_05949	putative actin interacting protein 1
UMAG_06019	putative ca2+/calmodulin-dependent ser/thr protein kinase type I
UMAG_06105	putative pyruvate dehydrogenase (acetyl-transferring) subunit E1 beta
UMAG_06111	putative IDP1-isocitrate dehydrogenase (NADP+), mitochondrial
UMAG_06188	putative E1 ubiquitin-activating protein UBA1
UMAG_06362	hypothetical protein
UMAG_06404	putative thioredoxin peroxidase
UMAG_06406	hypothetical protein
UMAG_06443	putative translation initiation factor 6
UMAG_10027	putative non-snRNP spliceosome component required for DNA repair
UMAG_10044	hypothetical protein
UMAG_10064	putative glucokinase
UMAG_10146	putative guanine nucleotide-binding protein subunit beta
UMAG_10158	putative adapter-related protein complex 1 subunit beta 1
UMAG_10177	guanine nucleotide-binding protein subunit alpha-1
UMAG_10235	putative phosphoprotein phosphatase PP4 catalytic subunit PPH3
UMAG_10273	hypothetical protein
UMAG_10276	inosine 5`-monophosphate dehydrogenase
UMAG_10280	hypothetical protein
UMAG_10296	putative cytochrome c oxidase subunit VIb
UMAG_10331	hypothetical protein
UMAG_10487	putative E2 ubiquitin-conjugating protein
UMAG_10527	hypothetical protein
UMAG_10569	hypothetical protein
UMAG_10586	putative serine hydroxymethyltransferase
UMAG_10647	putative 20S proteasome subunit beta 6
UMAG_10705	cyclin-dependent serine/threonine-protein kinase
UMAG_10766	hypothetical protein
UMAG_10904	putative adenine phosphoribosyltransferase
UMAG_10988	putative clathrin coat assembly protein ap17
UMAG_11167	putative protein transporter TIM17
UMAG_11177	putative F-actin-capping protein subunit beta
UMAG_11232	putative actin
UMAG_11436	putative electron transfer flavoprotein beta chain
UMAG_11453	putative E2 ubiquitin-conjugating enzyme
UMAG_11534	putative ubiquinol--cytochrome-c reductase catalytic subunit CYT1
UMAG_11556	putative enoyl-CoA hydratase precursor
UMAG_11590	putative metalloendopeptidase contributor
UMAG_11693	hypothetical protein
UMAG_11734	putative rRNA methyltransferase NOP1
UMAG_11741	hypothetical protein
UMAG_11945	putative hexokinase
UMAG_11945	putative hexokinase
UMAG_12005	putative proteasome core particle subunit beta 5
UMAG_12021	hypothetical protein
UMAG_12105	putative proteasome core particle subunit beta 3
UMAG_12236	putative NADP(+)-dependent dehydrogenase
UMAG_12244	hypothetical protein
UMAG_12285	hypothetical protein
UMAG_00403	putative malate dehydrogenase precursor
UMAG_00245	hypothetical protein
UMAG_00298	hypothetical protein
UMAG_01815	hypothetical protein
UMAG_01962	hypothetical protein
UMAG_02508	aldehyde dehydrogenase (NADP(+)) ALD4
UMAG_02782	putative H(+)-transporting V0 sector ATPase subunit d
UMAG_03144	putative clathrin-associated adaptor complex medium chain
UMAG_04138	putative sedoheptulose-7-phosphate:D-glyceraldehyde-3-phosphate transaldolase TAL1
UMAG_04365	hypothetical protein
UMAG_05059	putative 5-aminolevulinic acid synthase
UMAG_05912	putative multifunctional nuclease RAD27
UMAG_10299	hypothetical protein
UMAG_10769	putative potassium channel subunit beta
UMAG_10825	hypothetical protein
UMAG_11890	putative dicarboxylic acid transmembrane transporter
UMAG_05923	putative 2-deoxy-D-gluconate 3-dehydrogenase

### Sheet: Rrm4 vs FERRY
UMAG_00131	hypothetical protein
UMAG_00138	putative translation elongation factor Tu
UMAG_00157	putative pyruvate kinase
UMAG_00387	putative Arf family GTPase
UMAG_00547	putative delta 1-pyrroline-5-carboxylate reductase
UMAG_00614	putative protein channel TOM complex structural subunit
UMAG_00646	hypothetical protein
UMAG_00654	putative ADP-ribosylation factor
UMAG_00703	G-protein beta subunit Bpp1
UMAG_00748	putative Splicing factor 3B subunit 5
UMAG_00774	Rac1 GTP binding protein
UMAG_00802	hypothetical protein
UMAG_00903	hypothetical protein
UMAG_01081	hypothetical protein
UMAG_01233	putative phosphoglycerate dehydrogenase
UMAG_01275	putative proteasome core particle subunit beta 1
UMAG_01335	putative glutaryl-CoA dehydrogenase
UMAG_01370	hypothetical protein
UMAG_01784	putative glutathione peroxidase GPX2
UMAG_01905	putative ubiquitin thiolesterase L3
UMAG_02064	putative H(+)-transporting V1 sector ATPase subunit F
UMAG_02365	putative tricarboxylate secondary active transmembrane transporter
UMAG_02415	hypothetical protein
UMAG_02426	putative ubiquitin-conjugating enzyme E2
UMAG_02485	putative GTP-binding protein ypt5
UMAG_02491	glyceraldehyde 3-phosphate dehydrogenase (isoform B)
UMAG_02762	hypothetical protein
UMAG_02905	putative 26S proteasome regulatory subunit
UMAG_03080	putative type 1 serine/threonine-protein phosphatase catalytic subunit GLC7
UMAG_03177	hypothetical protein
UMAG_03298	putative acetyl-CoA C-acetyltransferase
UMAG_03299	putative triose-phosphate isomerase TPI1
UMAG_03356	putative phosphopyruvate hydratase ENO1
UMAG_03486	hypothetical protein
UMAG_03571	acetyl-CoA C-acetyltransferase
UMAG_03627	putative copper ion binding protein
UMAG_03653	hypothetical protein
UMAG_03726	putative CPR1-cyclophilin (peptidylprolyl isomerase) (isoform B)
UMAG_03803	gamma-tubulin
UMAG_03833	putative Rab family GTPase YPT1
UMAG_03872	hypothetical protein
UMAG_03910	putative calmodulin
UMAG_03917	cell cycle regulatory protein
UMAG_03959	putative t-complex-type molecular chaperone, subunit epsilon
UMAG_04179	putative multicatalytic endopeptidase complex chain PRE1
UMAG_04262	putative nicotinate-nucleotide diphosphorylase (carboxylating)
UMAG_04314	putative cofilin
UMAG_04417	putative coronin
UMAG_04542	putative E2 SUMO-conjugating protein UBC9
UMAG_04682	hypothetical protein
UMAG_04967	putative transketolase
UMAG_05060	hypothetical protein
UMAG_05110	hypothetical protein
UMAG_05511	putative Rab family GTPase YPT7
UMAG_05665	hypothetical protein
UMAG_05734	Rho family GTPase RHO1
UMAG_05949	putative actin interacting protein 1
UMAG_06019	putative ca2+/calmodulin-dependent ser/thr protein kinase type I
UMAG_06105	putative pyruvate dehydrogenase (acetyl-transferring) subunit E1 beta
UMAG_06111	putative IDP1-isocitrate dehydrogenase (NADP+), mitochondrial
UMAG_06188	putative E1 ubiquitin-activating protein UBA1
UMAG_06362	hypothetical protein
UMAG_06404	putative thioredoxin peroxidase
UMAG_06406	hypothetical protein
UMAG_06443	putative translation initiation factor 6
UMAG_10027	putative non-snRNP spliceosome component required for DNA repair
UMAG_10044	hypothetical protein
UMAG_10064	putative glucokinase
UMAG_10146	putative guanine nucleotide-binding protein subunit beta
UMAG_10158	putative adapter-related protein complex 1 subunit beta 1
UMAG_10177	guanine nucleotide-binding protein subunit alpha-1
UMAG_10235	putative phosphoprotein phosphatase PP4 catalytic subunit PPH3
UMAG_10273	hypothetical protein
UMAG_10276	inosine 5`-monophosphate dehydrogenase
UMAG_10280	hypothetical protein
UMAG_10296	putative cytochrome c oxidase subunit VIb
UMAG_10331	hypothetical protein
UMAG_10487	putative E2 ubiquitin-conjugating protein
UMAG_10527	hypothetical protein
UMAG_10569	hypothetical protein
UMAG_10586	putative serine hydroxymethyltransferase
UMAG_10647	putative 20S proteasome subunit beta 6
UMAG_10705	cyclin-dependent serine/threonine-protein kinase
UMAG_10766	hypothetical protein
UMAG_10904	putative adenine phosphoribosyltransferase
UMAG_10988	putative clathrin coat assembly protein ap17
UMAG_11167	putative protein transporter TIM17
UMAG_11177	putative F-actin-capping protein subunit beta
UMAG_11232	putative actin
UMAG_11436	putative electron transfer flavoprotein beta chain
UMAG_11453	putative E2 ubiquitin-conjugating enzyme
UMAG_11534	putative ubiquinol--cytochrome-c reductase catalytic subunit CYT1
UMAG_11556	putative enoyl-CoA hydratase precursor
UMAG_11590	putative metalloendopeptidase contributor
UMAG_11693	hypothetical protein
UMAG_11734	putative rRNA methyltransferase NOP1
UMAG_11741	hypothetical protein
UMAG_11945	putative hexokinase
UMAG_11945	putative hexokinase
UMAG_12005	putative proteasome core particle subunit beta 5
UMAG_12021	hypothetical protein
UMAG_12105	putative proteasome core particle subunit beta 3
UMAG_12236	putative NADP(+)-dependent dehydrogenase
UMAG_12244	hypothetical protein
UMAG_12285	hypothetical protein

### Sheet: RRM3-BS
UMAG_00131	hypothetical protein
UMAG_00138	putative translation elongation factor Tu
UMAG_00157	putative pyruvate kinase
UMAG_00703	G-protein beta subunit Bpp1
UMAG_00748	putative Splicing factor 3B subunit 5
UMAG_01233	putative phosphoglycerate dehydrogenase
UMAG_01335	putative glutaryl-CoA dehydrogenase
UMAG_01784	putative glutathione peroxidase GPX2
UMAG_02064	putative H(+)-transporting V1 sector ATPase subunit F
UMAG_02426	putative ubiquitin-conjugating enzyme E2
UMAG_02485	putative GTP-binding protein ypt5
UMAG_02491	glyceraldehyde 3-phosphate dehydrogenase (isoform B)
UMAG_02762	hypothetical protein
UMAG_03080	putative type 1 serine/threonine-protein phosphatase catalytic subunit GLC7
UMAG_03356	putative phosphopyruvate hydratase ENO1
UMAG_03571	acetyl-CoA C-acetyltransferase
UMAG_03627	putative copper ion binding protein
UMAG_03726	putative CPR1-cyclophilin (peptidylprolyl isomerase) (isoform B)
UMAG_03803	gamma-tubulin
UMAG_03872	hypothetical protein
UMAG_03917	cell cycle regulatory protein
UMAG_04179	putative multicatalytic endopeptidase complex chain PRE1
UMAG_04262	putative nicotinate-nucleotide diphosphorylase (carboxylating)
UMAG_04314	putative cofilin
UMAG_04417	putative coronin
UMAG_04542	putative E2 SUMO-conjugating protein UBC9
UMAG_05110	hypothetical protein
UMAG_05511	putative Rab family GTPase YPT7
UMAG_05665	hypothetical protein
UMAG_06019	putative ca2+/calmodulin-dependent ser/thr protein kinase type I
UMAG_06105	putative pyruvate dehydrogenase (acetyl-transferring) subunit E1 beta
UMAG_06404	putative thioredoxin peroxidase
UMAG_06443	putative translation initiation factor 6
UMAG_10044	hypothetical protein
UMAG_10280	hypothetical protein
UMAG_10296	putative cytochrome c oxidase subunit VIb
UMAG_10527	hypothetical protein
UMAG_10569	hypothetical protein
UMAG_10904	putative adenine phosphoribosyltransferase
UMAG_11232	putative actin
UMAG_11556	putative enoyl-CoA hydratase precursor
UMAG_11734	putative rRNA methyltransferase NOP1
UMAG_11741	hypothetical protein
UMAG_12005	putative proteasome core particle subunit beta 5
UMAG_12021	hypothetical protein

### Sheet: RRM12-BS
UMAG_00387	putative Arf family GTPase
UMAG_00403	putative malate dehydrogenase precursor
UMAG_00547	putative delta 1-pyrroline-5-carboxylate reductase
UMAG_00614	putative protein channel TOM complex structural subunit
UMAG_00646	hypothetical protein
UMAG_00774	Rac1 GTP binding protein
UMAG_00802	hypothetical protein
UMAG_02365	putative tricarboxylate secondary active transmembrane transporter
UMAG_02905	putative 26S proteasome regulatory subunit
UMAG_03298	putative acetyl-CoA C-acetyltransferase
UMAG_03299	putative triose-phosphate isomerase TPI1
UMAG_03486	hypothetical protein
UMAG_03653	hypothetical protein
UMAG_03833	putative Rab family GTPase YPT1
UMAG_03959	putative t-complex-type molecular chaperone, subunit epsilon
UMAG_04967	putative transketolase
UMAG_05060	hypothetical protein
UMAG_05734	Rho family GTPase RHO1
UMAG_05949	putative actin interacting protein 1
UMAG_06111	putative IDP1-isocitrate dehydrogenase (NADP+), mitochondrial
UMAG_06188	putative E1 ubiquitin-activating protein UBA1
UMAG_10064	putative glucokinase
UMAG_10146	putative guanine nucleotide-binding protein subunit beta
UMAG_10158	putative adapter-related protein complex 1 subunit beta 1
UMAG_10177	guanine nucleotide-binding protein subunit alpha-1
UMAG_10276	inosine 5`-monophosphate dehydrogenase
UMAG_10331	hypothetical protein
UMAG_10586	putative serine hydroxymethyltransferase
UMAG_10647	putative 20S proteasome subunit beta 6
UMAG_10988	putative clathrin coat assembly protein ap17
UMAG_11167	putative protein transporter TIM17
UMAG_11177	putative F-actin-capping protein subunit beta
UMAG_11436	putative electron transfer flavoprotein beta chain
UMAG_11534	putative ubiquinol--cytochrome-c reductase catalytic subunit CYT1
UMAG_11590	putative metalloendopeptidase contributor
UMAG_11693	hypothetical protein
UMAG_11945	putative hexokinase
UMAG_11945	putative hexokinase
UMAG_12105	putative proteasome core particle subunit beta 3
UMAG_12236	putative NADP(+)-dependent dehydrogenase
UMAG_12244	hypothetical protein
